# Oligogenic rare variant contributions in schizophrenia and their convergence with genes harbouring *de novo* mutations in schizophrenia, autism and intellectual disability: Evidence from multiplex families

**DOI:** 10.1101/829101

**Authors:** Jibin John, Prachi Kukshal, Triptish Bhatia, Ricardo Harripaul, V L Nimgaonkar, S N Deshpande, B.K. Thelma

## Abstract

Clinical and genetic heterogeneity has been documented extensively in schizophrenia, a common behavioural disorder with heritability estimates of about 80%. Common and rare *de novo* variant based studies have provided notable evidence for the likely involvement of a range of pathways including glutamatergic, synaptic signalling and neurodevelopment. To complement these studies, we sequenced exomes of 11 multimember affected schizophrenia families from India. Variant prioritisation performed based on their rarity (MAF <0.01), shared presence among the affected individuals in the respective families and predicted deleterious nature, yielded a total of 785 inherited rare protein sequence altering variants in 743 genes among the 11 families. These showed an enrichment of genes involved in the extracellular matrix and cytoskeleton components, synaptic and neuron related ontologies and neurodevelopmental pathways, consistent with major etiological hypotheses. We also noted an overrepresentation of genes from previously reported gene sets with *de novo* protein sequence altering variants in schizophrenia, autism, intellectual disability; FMRP target and loss of function intolerant genes. Furthermore, a minimum of five genes known to manifest behavioural/neurological and nervous system abnormalities in rodent models had deleterious variants in them shared among all affected individuals in each of the families. Majority of such variants segregated within and not across families providing strong suggestive evidence for the genetically heterogeneous nature of disease. More importantly, study findings unequivocally support the classical paradigm of cumulative contribution of multiple genes, notably with an apparent threshold effect for disease manifestation and offer a likely explanation for the unclear mode of inheritance in familial schizophrenia.
