## Supplemental Table 5 for "Oligogenic rare variant contributions in schizophrenia and their convergence with genes harbouring *de novo* mutations in schizophrenia, autism and intellectual disability: Evidence from multiplex families"

### Sheet: Supplementary table_5
Supplementary table 5: Gene set enrichment analysis using the 743 pooled shared deleterious variants
Gene set	# OF GENES IN QUERY	# OF GENES IN REFERENCES	REPRESENTATION	OVERLAPING GENES	P VALUE	Overlapping genes
SZ GWAS GENES	743	1683	0.8	46	0.051	AKAP10;ANK3;ANKRD63;ARHGEF26;ASCL1;ATXN7L1;CALHM1;CENPE;CENPM;CHRM4;CILP2;CXXC4;DOCK1;EDIL3;ERCC4;GNB1L;GRM7;HTR3A;INA;KALRN;KDM4A;KIF26B;KMT2E;LRP4;MAGI2;MLH1;MYO15A;NAGA;NEURL1;NMRAL1;NRP1;PAPD5;PCDH9;PDCD11;PLCB2;PODXL;PPM1M;PSKH1;PTPRD;PTPRK;PUS7;RAI1;TBX1;TMX2;WDR73;ZFHX3
BIPOLAR DISSORDER GWAS	743	906	0.8	25	0.142	ACOT12;ANK3;ARPC3;ATP8B3;BRMS1;C1QTNF4;CCDC87;CDAN1;CDC25B;CILP2;FRYL;MAMSTR;MYH7B;NDUFS3;PLEC;PPM1M;PUS7;SCN2A;SHANK2;SLC29A2;SPATC1;STAB2;SYT12;UBAP2;WDR73
AUTISM GWAS	743	106	1.4	5	0.303	KMT2E;PARD3B;PCDH9;PKP4;SOX7
SZ_DE NOVO	743	643	1.9	43	2.915e-05	ACCSL;ACO1;ACTN1;ADAMTS3;AXL;C5orf42;CABIN1;CDCA7L;CELSR3;CHRNG;COL15A1;COL27A1;CRYBG3;DLG1;EIF3B;FSD1L;GLI3;HAUS6;HIVEP3;IQSEC3;ITSN1;KCNH6;KIF6;LAMA2;LENG1;LRP4;MYH7B;MYO18B;NR0B2;PDCD11;PITPNM1;RBP3;RHBDF1;SCN2A;SLC25A12;SMAD7;SMARCC2;SSH2;TNRC18;TRAK1;TSKS;UPF2;XPOT
AUTISM_DE NOVO	743	4484	1.6	255	2.346e-18	ABCA1;ABCA12;ABCB6;ABL1;ACAD10;ADAMTSL1;AGRN;AKNA;AMBP;ANK2;ANK3;ANKFN1;ANKMY1;AP1G2;ARHGEF16;ARHGEF28;ARMC3;ASXL3;ATP4A;AXL;B3GNT8;BRCA2;BRWD1;BTBD2;C1QTNF4;C9orf3;CABIN1;CASC1;CCDC129;CCDC168;CCDC57;CCDC87;CCT6B;CDAN1;CDCA7L;CDH22;CELSR3;CENPE;CHRND;CHRNG;CLSTN2;CNOT4;CNP;COL27A1;COL5A3;COL6A6;COL7A1;CRTC2;CRYBG3;CUL7;CYP27B1;CYP2W1;CYP3A5;CYP4F12;DBF4B;DCAF4L2;DEPTOR;DISC1;DMRT2;DNAH10;DNAH14;…
ID_DE NOVO	743	885	1.6	49	0.0007872	ABCA12;ACO1;ADAMTSL1;ANK2;ANK3;ARHGEF28;ASXL3;ATAD2;CCDC168;CD34;COL15A1;DDX4;DOCK10;DYNC1H1;FHDC1;FLNA;FRAS1;FSCN3;GTF2IRD1;KIAA1549;KIF20B;KIF5C;LOXHD1;LRP2;MAML3;MED15;MLH1;MYO18B;NCOR1;PACSIN3;PARD3B;PDCD11;PHACTR1;PLEC;POP1;PTPRD;PTPRN;RAI1;RBM33;SAMD4A;SCN2A;SGK223;SHANK3;SPTB;TAF8;VCPIP1;WASF1;ZMYM6;ZNF469
BIPOLAR DISSORDER DE NOVO	743	51	1.7	3	0.257	DOCK10;GLI3;UNC13B
BDGENE_DATA BASE	743	1192	1.5	61	0.001	ABCC11;ADAMTSL1;AKAP10;ALG9;ANK2;ANK3;ATP6V0A2;ATXN7L1;BRCA2;CABIN1;CCDC168;CDC25B;CHD1L;CHRM4;DISC1;DLG1;DNAH14;DNAH3;DOCK3;DRD3;DYNC1H1;ERCC4;FAM43A;FBLN2;GABRR3;GLI3;GNB1L;GRIN3A;GRM2;GRM7;GUCA1A;HTR3A;IGF1;INA;INPP4A;ITGB8;KMT2E;LSG1;MAGI2;MARCO;MED15;MYO18B;MYOZ1;NAPG;NWD2;PLCG2;PLD1;PLXNA2;PRODH;PSKH1;PTPRD;PTPRT;RAD51B;SCML4;SEC63;SHANK2;TH;THSD7B;TIAM2;TLL2;TRIM24
SFARI_Autism gene	743	990	1.9	65	5.014e-07	ANK2;ANK3;ASXL3;ATP6V0A2;BRCA2;CDH22;CLSTN2;CUL7;DISC1;DLG1;DLX6;DNAH10;DNAH17;DNAH3;DOCK1;DOCK10;DRD3;DYNC1H1;FBXO33;GLIS1;GNB1L;GRM7;HCFC1;HIVEP3;HTR3A;KANK1;KCNT1;KIF5C;KMT2E;LAMA1;LRP2;LRRC7;MAGED1;MBOAT7;MYO5A;MYOZ1;NCOR1;PARD3B;PAX6;PCDH9;PCDHA11;PLAUR;PLXNA3;PRODH;PTPRT;QRICH1;RAI1;RBM27;SCN2A;SETDB1;SHANK2;SHANK3;SLC25A12;SMARCC2;TBX1;TET2;TH;THBS1;TSC2;TTC25;UBA6;UPF2;VPS13B;WNT2;ZNF827
Phenocarta_psychotic disorder	743	325	2.3	26	6.65e-05	ADAMTS3;ANK3;CCKAR;CNP;DISC1;DLG1;DRD3;EGF;GRM2;KIF26B;LAMA1;LAMA2;MBD2;MED15;MYO18B;PAX6;PCM1;PITPNM1;PLXNA2;PRODH;SETDB1;SHANK3;THBS1;TRAK1;TRPV3;WDR11
Exac_LOF_Intolerant gene	743	3230	1.3	148	0.0001315	ABL1;ACTN1;AKAP10;ANK2;ANK3;ARPC3;ASXL3;ATAD2;BAZ2A;BCAR1;BRWD1;BTBD2;CAMTA2;CDAN1;CELSR3;CHRM4;CNOT4;COL27A1;CRTC2;DDX4;DLG1;DOCK3;DYNC1H1;E2F1;EIF3B;ESCO1;FAM171A1;FAT3;FBXO33;FBXO5;FLNA;FRYL;GLI3;GRM2;GRM7;GTF2IRD1;HCFC1;HEATR1;IKBKB;INPP4A;IQSEC1;IQSEC3;ITGB8;ITSN1;JAKMIP2;KALRN;KDM4A;KIAA1549;KIF1A;KIF26B;KIF5C;KIRREL;KMT2E;KSR2;L3MBTL3;LOX;LRCH2;LRP2;LRRC7;LRRTM2;MAGED1;MAP3K5;MAP7;MBD2;MED…
Essential_genes	743	1732	1.4	83	0.001	ABCA1;ABL1;ACO1;ANXA7;ARPC3;ASCL1;BCAR1;BRCA2;BSG;CABIN1;CACNG4;CASR;CDAN1;CENPE;CUL7;DOCK1;DOCK5;DYNC1H1;E2F1;EIF2AK3;ERCC2;FBXO5;FBXW8;FLNA;FRAS1;FREM2;GBX2;GJB2;GLI3;GTF2IRD1;HOXA13;IGF1;IKBKB;ITGB8;ITSN1;LAMA1;LIAS;LSR;MAML3;MBD2;MGRN1;MKS1;MLH1;MMP14;MYO18B;NACA;NCOR1;NOTCH2;NPR2;NRP1;NUAK2;PAX6;PDGFRB;PLCB3;PLCG2;PLEC;PLOD3;PPP1R3C;PTCH1;PTDSS1;PTPN23;RAD51B;RAI1;RIC8A;S1PR1;SENP2;SETDB1;SF…
FMRP targets (Ascano)	743	939	1.9	61	1.617e-06	ABL1;ACTN1;ADAMTS3;ANK2;ANK3;BCAR1;CABIN1;CCDC93;CELSR3;CUL7;DNAH17;DOCK1;DOCK5;DYNC1H1;EIF3B;EML3;EPRS;FAM171A1;FAT3;FLNA;FREM2;FRYL;GTF2IRD1;IQSEC1;KDM4A;KIAA0556;KIF1A;LRP2;LRP4;LSG1;MAP3K5;MFHAS1;MICALL1;MPDZ;NAT10;NRP1;NTN1;PCM1;PDCD11;PDE8B;POLE;POP1;PTPN13;RBM33;SART3;SDK2;SEC23B;SETDB1;TBC1D1;TIAM2;TLN1;TNRC18;TRIP11;TSC2;UNC13B;UPF2;VCPIP1;VPS18;VPS8;WDR11;XPO5
FMRP targets (Darnell)	743	788	1.9	52	6.258e-06	AGRN;ANK2;ANK3;BAZ2A;CABIN1;CAMTA2;CELSR3;CNP;DISP2;DOCK3;DYNC1H1;FAT3;HCFC1;HIVEP3;INPP4A;IQSEC3;ITSN1;KALRN;KCNT1;KIF1A;KIF5C;LMTK3;LRRC7;MAGED1;MAGI2;MFHAS1;MINK1;MYO5A;NCOR1;NHSL1;PCDH9;PDE8B;PHACTR1;PITPNM1;PKP4;PLEC;PLXNA2;PTCH1;PTPRD;PTPRT;R3HDM1;SHANK2;SHANK3;SMARCC2;SPTB;TNRC18;TNS3;TRAK1;TRPM3;TSC2;USP22;WASF1
Mouse genomics informatics (MGI) behavior/neurological phenotype	743	3455	1.4	163	1.091e-05	ABCA12;ABCA5;ABL1;ADGRL2;AFAP1L2;AGRN;AKAP5;AKNA;ALDOB;AMBP;ANK2;ANK3;ANKFN1;ARPC3;ASCL1;BRCA2;CACNG4;CACNG7;CANX;CASR;CCKAR;CEACAM16;CELSR3;CHRM4;CHRNG;CIDEB;CLSTN2;CNP;COL13A1;CYP27B1;CYP4F12;DES;DISC1;DLG1;DMRTA1;DOCK10;DOCK3;DRD3;DYNC1H1;DYSF;E2F1;EDIL3;EFNA2;EIF2AK3;ERCC2;ESPNL;FBXO33;FBXW8;FZD9;GHR;GOLGA1;GRIN3B;GRM2;GRM7;GTF2IRD1;GUCY2D;HAAO;HTR3A;IGHMBP2;INPP4A;ISM2;ITSN1;ITSN2;KALRN;KCNT…
Mouse genomics informatics (MGI) Nervoussystem phenotype	743	3528	1.5	183	2.824e-09	ABCA1;ABL1;ADAMTS20;ADAMTS3;AGRN;AKAP10;AKAP5;ANK2;ANK3;ANXA7;ARPC3;ASCL1;AXL;BHMT;BRCA2;CACNG4;CACNG7;CALHM1;CANX;CCKAR;CELSR3;CFAP54;CHRM4;CHRNG;CLSTN2;CNP;COL13A1;COLGALT1;CRYBA1;DISC1;DLG1;DLX6;DOCK3;DRD3;DYNC1H1;E2F1;EDIL3;EFNA2;EGFLAM;EIF2AK3;EPRS;ERCC2;FAT3;FBXW8;FLNA;FREM2;FSCN2;FZD9;GAS8;GBX2;GHR;GJB2;GLI3;GLIS1;GNAT2;GNB1L;GOLGA1;GRIN3A;GRM2;GRM7;GTF2IRD1;GUCY2D;HTR3A;IGF1;IGHMBP2;IGSF1…
ASD_Mouse_Models	743	297	1.9	19	0.008	ANK2;DISC1;DLG1;DRD3;HTR3A;LRRC7;MBD2;NCOR1;PARD3B;PAX6;PLAUR;RAI1;SCN2A;SHANK2;SHANK3;SLC25A12;TBX1;TSC2;UBA6
